# Cell autonomous role of leucine-rich repeat kinase in protection of dopaminergic neuron survival

**DOI:** 10.1101/2023.10.06.561293

**Authors:** Jongkyun Kang, Guodong Huang, Long Ma, Youren Tong, Anu Shahapal, Phoenix Chen, Jie Shen

**Affiliations:** Department of Neurology, Brigham and Women’s Hospital; Program in Neuroscience, Harvard Medical School, Boston, MA 02115, United States of America

## Abstract

Mutations in leucine-rich repeat kinase 2 (LRRK2) are the most common genetic cause of Parkinson’s disease (PD), which is the leading neurodegenerative movement disorder characterized by the progressive loss of dopaminergic (DA) neurons in the substantia nigra pars compacta (SNpc). However, whether LRRK2 mutations cause PD and degeneration of DA neurons *via* a toxic gain-of-function or a loss-of-function mechanism is unresolved and has pivotal implications for LRRK2-based PD therapies. In this study, we investigate whether LRRK2 and its functional homologue LRRK1 play an essential, intrinsic role in DA neuron survival through the development of DA neuron-specific *LRRK* conditional double knockout (cDKO) mice. We first generated and characterized floxed *LRRK1* and *LRRK2* mice and then confirmed that germline deletions of the floxed *LRRK1* and *LRRK2* alleles result in null mutations, as evidenced by the absence of *LRRK1* and *LRRK2* mRNA and protein in the respective homozygous deleted mutant mice. We further examined the specificity of Cre-mediated recombination driven by the *dopamine transporter*-*Cre* (*DAT-Cre*) knockin (KI) allele using a GFP reporter line and confirmed that *DAT-Cre*-mediated recombination is restricted to DA neurons in the SNpc. Crossing these validated floxed *LRRK1* and *LRRK2* mice with *DAT-Cre* KI mice, we then generated DA neuron-restricted *LRRK* cDKO mice and further showed that levels of LRRK1 and LRRK2 are reduced in dissected ventral midbrains of *LRRK* cDKO mice. While DA neuron-restricted *LRRK* cDKO mice of both sexes exhibit normal mortality and body weight, they develop age-dependent loss of DA neurons in the SNpc, as demonstrated by the progressive reduction of DA neurons in the SNpc of *LRRK* cDKO mice at the ages of 20 and 24 months but the unaffected number of DA neurons at the age of 15 months. Moreover, DA neurodegeneration is accompanied with increases of apoptosis and elevated microgliosis in the SNpc as well as decreases of DA terminals in the striatum, and is preceded by impaired motor coordination. Taken together, these findings provide the unequivocal evidence for the importance of LRRK in DA neurons and raise the possibility that LRRK2 mutations may impair its protection of DA neurons, leading to DA neurodegeneration in PD.
