## Supplementary material for "Cell autonomous role of leucine-rich repeat kinase in protection of dopaminergic neuron survival": Figure3_SourceData1

### Sheet: ID
15M		Re-genotyped at the time of experiment					Also Recounted by JK
GD125 paraffin block		Genotype	Sex	DOB	Age	Date of experiment	Code for recounting [JK]
A	LKLD1047	F/F;F/F; DAT +	F	2018-11-14	16.4667	2020-03-22	FM
B	LKLD1034	F/F;F/F; DAT -	M	2018-10-28	17.0333	2020-03-22
C	LKLD1032	F/F;F/F; DAT +	M	2018-10-28	17.0333	2020-03-22
D	LKLD1038	F/F;F/F; DAT +	M	2018-10-28	17.0333	2020-03-22
E	LKLD1068	F/F;F/F; DAT +	M	2018-12-24	15.1333	2020-03-22
F	LKLD1040	F/F;F/F; DAT -	F	2018-11-08	16.6667	2020-03-22
G	LKLD1039	F/F;F/F; DAT +	F	2018-11-08	16.6667	2020-03-22
GD126 paraffin block		Genotype	Sex	DOB	Age	Date of experiment	Code for recounting [JK]
A	LKLD1045	*F/F;F/F; DAT -	F	2018-11-08	16.6667	2020-03-22	FI
B	LKLD1060	*F/F;F/F; DAT +	F	2018-11-08	16.6667	2020-03-22
C	LKLD1055	F/F;F/F; DAT -	F	2018-12-05	15.7667	2020-03-22
D	LKLD1056	F/F;F/F; DAT -	F	2018-12-05	15.7667	2020-03-22
E	LKLD1057	F/F;F/F; DAT +	F	2018-12-05	15.7667	2020-03-22
F	LKLD1059	F/F;F/F; DAT -	F	2018-12-05	15.7667	2020-03-22
G	LKLD1064	F/F;F/F; DAT +	M	2018-12-06	15.7333	2020-03-22
20M
GD77 paraffin block		Genotype	Sex	DOB	Age	Date of experiment	Code for recounting [JK]
A	LKLD758	F/F;F/F;DC+	M	2018-04-23	20	2019-12-11	FJ
B	LKLD755	F/F;F/F;DC-	M	2018-04-23	20	2019-12-11
C	LKLD756	F/F;F/F;DC-	M	2018-04-23	20	2019-12-11
D	LKLD762	F/F;F/F;DC+	M	2018-04-23	20	2019-12-11
E	LKLD763	F/F;F/F;DC-	M	2018-04-23	20	2019-12-11
F	LKLD764	F/F;F/F;DC+	F	2018-04-23	20	2019-12-11
G	LKLD774	F/F;F/F;DC+	M	2018-04-23	20	2019-12-11
H	LKLD790	F/F;F/F;DC-	M	2018-04-23	20	2019-12-11
GD148 paraffin block		Genotype	Sex	DOB	Age	Date of experiment	Code for recounting [JK]
A	LKLD799	F/F;F/F; DAT -	M	2018-05-04	19.0667	2019-11-27	FL
B	LKLD743	F/F;-/-;DAT -	F	2018-03-26	20.3667	2019-11-27
C	LKLD724	F/F;-/-;DAT +	F	2018-03-24	20.6	2019-12-02
D	LKLD780	F/F;-/-;DAT +	M	2018-04-30	19.2	2019-11-27
E	LKLD895	F/F;F/F; DAT -	M	2018-07-18	20.0333	2020-03-10
F	LKLD899	F/F;F/F; DAT +	M	2018-07-18	20.0333	2020-03-10
G	LKLD897	F/F;F/F; DAT +	M	2018-07-18	20.0333	2020-03-10
H	LKLD868	F/F;F/F; DAT +	M	2018-06-22	20.9	2020-03-10
GD149 paraffin block		Genotype	Sex	DOB	Age	Date of experiment	Code for recounting [JK]
A	LKLD955	F/F;F/F;DAT -	M	2018-08-27	19.1	2020-03-22	FK
B	LKLD931	F/F;F/F;DAT -	F	2018-08-02	19.9333	2020-03-22
C	LKLD951	F/F;F/F;DAT -	M	2018-08-27	19.1	2020-03-22
D	LKLD967	F/F;F/F;DAT -	F	2018-08-27	19.1	2020-03-22
E	LKLD932	F/F;F/F;DAT +	F	2018-08-02	19.9333	2020-03-22
F	LKLD927	F/F;F/F;DAT -	F	2018-08-02	19.9333	2020-03-22
G	LKLD930	F/F;F/F;DAT +	F	2018-08-02	19.9333	2020-03-22
H	LKLD956	F/F;F/F;DAT +	F	2018-08-27	19.1	2020-03-22
24M
GD165 paraffin block		Genotype	Sex	DOB	Age	Date of experiment	Code for recounting [JK]
A	LKLD736	F/F;F/F; DAT -	M	2018-03-25	23.8667	2020-03-10	FE
B	LKLD731	F/F;F/F; DAT +	F	2018-03-25	23.8667	2020-03-10
C	LKLD730	*F/F;F/F; DAT -	F	2018-03-25	23.8667	2020-03-10
D	LKLD847	F/F;F/F; DAT-	M	2018-06-13	24.4333	2020-06-15
E	LKLD839	F/F;F/F; DAT+	M	2018-06-04	24.7333	2020-06-15
F	LKLD855	F/F;F/F; DAT-	M	2018-06-13	24.4333	2020-06-15
G	LKLD837	F/F;F/F; DAT+	M	2018-06-04	24.7333	2020-06-15
GD166 paraffin block		Genotype	Sex	DOB	Age	Date of experiment	Code for recounting [JK]
A	LKLD776	F/F;+/+; DAT+	F	2018-04-26	26.0333	2020-06-15	FD
B	LKLD775	F/F;+/+; DAT-	F	2018-04-26	26.0333	2020-06-15
C	LKLD786	F/F;+/+; DAT-	M	2018-04-30	25.9	2020-06-15
D	LKLD781	F/F;+/+; DAT+	M	2018-04-30	25.9	2020-06-15
E	LKLD783	F/F;-/-; DAT +	F	2018-04-30	25.9	2020-06-15
F	LKLD688	F/F;F/F; DAT -	M	2018-02-04	23.6667	2020-01-15
G	LKLD698	F/F;F/F; DAT -	M	2018-02-16	23.2667	2020-01-15
GD202 paraffin block		Genotype	Sex	DOB	Age	Date of experiment	Code for recounting [JK]
A	LKLD877	F/F;-/-; DAT -	F	2018-07-05	24.2667	2020-07-02	FG
B	LKLD973	F/F;F/F; DAT -	F	2018-09-06	22.1667	2020-07-02
C	LKLD882	F/F;F/F; DAT +	F	2018-07-12	24.0333	2020-07-02
D	LKLD929	F/F;F/F; DAT-	F	2018-08-02	23.3333	2020-07-02
E	LKLD892	F/F;F/F; DAT+	M	2018-07-06	24.2333	2020-07-02
F	LKLD896	F/F;F/F; DAT-	M	2018-07-06	24.2333	2020-07-02
G	LKLD766	F/F;F/F; DAT+	F	2018-04-23	26.7	2020-07-02
GD203 paraffin block		Genotype	Sex	DOB	Age	Date of experiment	Code for recounting [JK]
A	LKLD888	F/F;F/F; DAT -	M	2018-07-12	24.5	2020-07-16	FF
B	LKLD884	F/F;F/F; DAT+	M	2018-07-12	24.5	2020-07-16
C	LKLD926	F/F;F/F; DAT+	M	2018-08-02	23.8	2020-07-16
D	LKLD933	*F/F;F/F; DAT-	M	2018-08-02	23.8	2020-07-16
E	LKLD878	F/F;-/-; DAT +	M	2018-07-05	24.7333	2020-07-16
F	LKLD918	F/F;-/-; DAT +	F	2018-07-26	24.0333	2020-07-16
G	LKLD912	F/F;-/-; DAT -	M	2018-07-26	24.0333	2020-07-16

### Sheet: TH_15M-20M
	Cumulative number of DA neuron in the given sections													Total # of DA = Sum*10 (every 10th section sampled)*2 (both hemisphere)		Paraffin brain block							15M
FI	1	2	3	4	5	6	7	8	9	10	11		Sum	Total # of DA neuron	15M	GD126 block		Genotype	Sex	Age			Control	LRRK cDKO
A	0	8	38	161	245	346	413	472	0	0	0		472	9440		A	LKLD1045	*F/F;F/F; DAT -	F	16.6667			F/F;F/F; DAT -	F/F;F/F; DAT +
B	6	74	209	280	374	484	502	0	0	0	0		502	10040		B	LKLD1060	*F/F;F/F; DAT +	F	16.6667			9440	10040			Male
C	0	3	23	167	247	367	445	491	0	0	0		491	9820		C	LKLD1055	F/F;F/F; DAT -	F	15.7667			9820	10060			Female
D	8	73	174	268	334	409	451	465	0	0	0		465	9300		D	LKLD1056	F/F;F/F; DAT -	F	15.7667			9300	9480
E	0	4	9	159	300	391	453	488	503	0	0		503	10060		E	LKLD1057	F/F;F/F; DAT +	F	15.7667			9980	10280
F	0	0	0	7	47	227	337	393	445	499	0		499	9980		F	LKLD1059	F/F;F/F; DAT -	F	15.7667			11300	10560
G	0	0	16	165	275	344	424	451	474	0	0		474	9480		G	LKLD1064	F/F;F/F; DAT +	M	15.7333			10620	10360
																								9700
FM	1	2	3	4	5	6	7	8	9	10	11		Sum	Total # of DA neuron	15M	GD125 block		Genotype	Sex	Age				9520
A	2	31	145	295	381	467	493	514	0	0	0		514	10280		A	LKLD1047	F/F;F/F; DAT +	F	16.4667
B	32	184	339	462	549	565	0	0	0	0	0		565	11300		B	LKLD1034	F/F;F/F; DAT -	M	17.0333		Average	10076.7	10000
C	1	17	120	275	357	460	528	0	0	0	0		528	10560		C	LKLD1032	F/F;F/F; DAT +	M	17.0333		S.E.M.	309.598	141.27
D	3	4	18	112	261	359	451	505	518	0	0		518	10360		D	LKLD1038	F/F;F/F; DAT +	M	17.0333
E	0	0	0	13	120	252	346	424	474	485	0		485	9700		E	LKLD1068	F/F;F/F; DAT +	M	15.1333		t.test	0.80977
F	0	0	0	4	19	104	233	345	438	500	531		531	10620		F	LKLD1040	F/F;F/F; DAT -	F	16.6667
G	0	0	0	0	5	32	120	237	350	404	476		476	9520		G	LKLD1039	F/F;F/F; DAT +	F	16.6667
FJ	1	2	3	4	5	6	7	8	9	10	11		Sum	Total # of DA neuron	20M	GD77 block		Genotype	Sex	Age			20M
A	12	103	189	307	406	444	0	0	0	0	0		444	8880		A	LKLD758	F/F;F/F;DC+	M	20			Control	LRRK cDKO
B	4	52	259	389	448	522	531	0	0	0	0		531	10620		B	LKLD755	F/F;F/F;DC-	M	20			F/F;F/F; DAT -	F/F;F/F; DAT +
C	0	0	0	9	56	215	337	431	496	0	0		496	9920		C	LKLD756	F/F;F/F;DC-	M	20			10620	8880
D	0	28	138	313	397	465	516	0	0	0	0		516	10320		D	LKLD762	F/F;F/F;DC+	M	20			9920	10320
E	0	12	79	272	404	522	581	0	0	0	0		581	11620		E	LKLD763	F/F;F/F;DC-	M	20			11620	9080
F	51	189	261	349	427	454	0	0	0	0	0		454	9080		F	LKLD764	F/F;F/F;DC+	F	20			9400	9700
G	0	0	3	32	159	284	379	460	485	0	0		485	9700		G	LKLD774	F/F;F/F;DC+	M	20			10040	7740
H	0	0	0	22	153	249	321	419	470	0	0		470	9400		H	LKLD790	F/F;F/F;DC-	M	20			10060	7800
																							10780	9940
FK	1	2	3	4	5	6	7	8	9	10	11		Sum	Total # of DA neuron	20M	GD149 block		Genotype	Sex	Age			9880	8300
A	26	179	365	466	500	502	0	0	0	0	0		502	10040		A	LKLD955	F/F;F/F;DAT -	M	19.1			9880	8720
B	0	2	19	119	284	410	481	503	0	0	0		503	10060		B	LKLD931	F/F;F/F;DAT -	F	19.9333				9000
C	0	2	31	178	305	443	522	539	0	0	0		539	10780		C	LKLD951	F/F;F/F;DAT -	M	19.1
D	0	0	2	52	165	278	373	429	456	494	0		494	9880		D	LKLD967	F/F;F/F;DAT -	F	19.1		Average	10244.4	8948
E	0	2	105	143	205	252	314	362	384	387	0		387	7740		E	LKLD932	F/F;F/F;DAT +	F	19.9333		S.E.M.	219.843	272.962
F	8	55	147	238	319	387	468	494	0	0	0		494	9880		F	LKLD927	F/F;F/F;DAT -	F	19.9333
G	0	0	3	13	81	223	305	363	390	0	0		390	7800		G	LKLD930	F/F;F/F;DAT +	F	19.9333		t.test	0.00200215
H	0	0	4	23	111	263	373	461	497	0	0		497	9940		H	LKLD956	F/F;F/F;DAT +	F	19.1
FL	1	2	3	4	5	6	7	8	9	10	11		Sum	Total # of DA neuron	20M	GD148 block		Genotype	Sex	Age
A	N/A															A	LKLD799	F/F;F/F; DAT -	M	19.0667
B	0	1	16	151	265	344	431	483	512	0	0		512	10240		B	LKLD743	F/F;-/-;DAT -	F	20.3667
C	0	1	2	4	16	60	178	263	339	383	0		383	7660		C	LKLD724	F/F;-/-;DAT +	F	20.6
D	2	7	31	154	249	343	411	436	447	0	0		447	8940		D	LKLD780	F/F;-/-;DAT +	M	19.2
E	N/A															E	LKLD895	F/F;F/F; DAT -	M	20.0333
F	0	0	0	1	11	79	177	272	345	396	415		415	8300		F	LKLD899	F/F;F/F; DAT +	M	20.0333
G	0	0	0	7	30	105	195	284	347	404	436		436	8720		G	LKLD897	F/F;F/F; DAT +	M	20.0333
H	0	0	1	17	64	189	284	362	431	450	0		450	9000		H	LKLD868	F/F;F/F; DAT +	M	20.9

### Sheet: TH-24M
	Cumulative number of DA neuron in the given sections																Total # of DA = Sum*10 (every 10th section sampled)*2 (both hemisphere)	Paraffin brain block							24M
FD	1	2	3	4	5	6	7	8	9	10	11	12	13	14		Sum	Total	GD166 block		Genotype	Sex	Age			Control	LRRK cDKO			Male
A	0	0	0	23	78	241	295	363	397	427	0	0	0	0		427	8540	A	LKLD776	F/F;+/+; DAT+	F	26.0333			F/F;F/F; DAT -	F/F;F/F; DAT +			Female
B	5	55	151	189	232	298	375	418	0	0	0	0	0	0		418	8360	B	LKLD775	F/F;+/+; DAT-	F	26.0333			8920	10400
C	0	4	5	32	83	224	351	411	426	504	0	0	0	0		504	10080	C	LKLD786	F/F;+/+; DAT-	M	25.9			9380	9540
D	0	1	12	63	135	189	270	345	390	439	458	0	0	0		458	9160	D	LKLD781	F/F;+/+; DAT+	M	25.9			9840	7440
E	0	7	35	138	204	243	334	435	453	458	0	0	0	0		458	9160	E	LKLD783	F/F;-/-; DAT +	F	25.9			10140	6600
F	0	0	4	25	119	195	317	374	410	437	446	0	0	0		446	8920	F	LKLD688	F/F;F/F; DAT -	M	23.6667			10420	8020
G	0	0	0	0	0	5	83	143	295	374	423	469	0	0		469	9380	G	LKLD698	F/F;F/F; DAT -	M	23.2667			10800	8480
																									8760	8060
FE	1	2	3	4	5	6	7	8	9	10	11	12	13	14		Sum		GD165 block		Genotype	Sex	Age			8580	6960
A	2	13	75	248	350	424	471	492	0	0	0	0	0	0		492	9840	A	LKLD736	F/F;F/F; DAT -	M	23.8667			9020
B	3	31	150	301	364	442	501	520	0	0	0	0	0	0		520	10400	B	LKLD731	F/F;F/F; DAT +	F	23.8667			10180
C	0	1	10	78	194	258	397	481	507	0	0	0	0	0		507	10140	C	LKLD730	*F/F;F/F; DAT -	F	23.8667			10380
D	1	25	139	278	341	422	493	521	0	0	0	0	0	0		521	10420	D	LKLD847	F/F;F/F; DAT-	M	24.4333
E	0	0	0	7	38	192	279	365	444	477	0	0	0	0		477	9540	E	LKLD839	F/F;F/F; DAT+	M	24.7333		Average	9674.55	8187.5
F	0	0	9	54	233	339	441	514	540	0	0	0	0	0		549	10800	F	LKLD855	F/F;F/F; DAT-	M	24.4333		S.E.M.	232.349	451.979
G	0	0	0	0	10	38	105	210	260	315	372	0	0	0		372	7440	G	LKLD837	F/F;F/F; DAT+	M	24.7333
																								t.test	0.00565468
FF	1	2	3	4	5	6	7	8	9	10	11	12	13	14		Sum		GD203 block		Genotype	Sex	Age
A	0	3	10	126	188	340	426	438	0	0	0	0	0	0		438	8760	A	LKLD888	F/F;F/F; DAT -	M	24.5
B	0	3	4	14	57	158	195	252	292	330	0	0	0	0		330	6600	B	LKLD884	F/F;F/F; DAT+	M	24.5
C	4	41	177	230	290	386	401	0	0	0	0	0	0	0		401	8020	C	LKLD926	F/F;F/F; DAT+	M	23.8
D	2	7	74	202	267	346	290	418	429	0	0	0	0	0		429	8580	D	LKLD933	*F/F;F/F; DAT-	M	23.8
E	23	130	212	260	324	377	403	410	0	0	0	0	0	0		410	8200	E	LKLD878	F/F;-/-; DAT +	M	24.7333
F	3	4	18	92	215	273	355	403	430	0	0	0	0	0		430	8600	F	LKLD918	F/F;-/-; DAT +	F	24.0333
G	1	2	26	55	150	236	257	296	344	363	0	0	0	0		363	7260	G	LKLD912	F/F;-/-; DAT -	M	24.0333
FG	1	2	3	4	5	6	7	8	9	10	11	12	13	14		Sum		GD202 block		Genotype	Sex	Age
A		3	4	35	178	310	419	479	508	0	0	0	0	0		508	10160	A	LKLD877	F/F;-/-; DAT -	F	24.2667
B	19	52	168	260	320	393	445	451	0	0	0	0	0	0		451	9020	B	LKLD973	F/F;F/F; DAT -	F	22.1667
C	5	30	148	236	309	385	408	424	0	0	0	0	0	0		424	8480	C	LKLD882	F/F;F/F; DAT +	F	24.0333
D	81	211	293	382	477	509	0	0	0	0	0	0	0	0		509	10180	D	LKLD929	F/F;F/F; DAT-	F	23.3333
E	42	81	166	256	326	349	403	0	0	0	0	0	0	0		403	8060	E	LKLD892	F/F;F/F; DAT+	M	24.2333
F	2	8	98	238	338	458	494	519	0	0	0	0	0	0		519	10380	F	LKLD896	F/F;F/F; DAT-	M	24.2333
G	0	0	4	37	151	237	281	331	348	0	0	0	0	0		348	6960	G	LKLD766	F/F;F/F; DAT+	F	26.7

### Sheet: Total
	15M			20M			24M
	Control	LRRK cDKO		Control	LRRK cDKO		Control	LRRK cDKO
	F/F;F/F; DAT -	F/F;F/F; DAT +		F/F;F/F; DAT -	F/F;F/F; DAT +		F/F;F/F; DAT -	F/F;F/F; DAT +			Male
	9440	10040		10620	8880		8920	10400			Female
	9820	10060		9920	10320		9380	9540
	9300	9480		11620	9080		9840	7440
	9980	10280		9400	9700		10140	6600
	11300	10560		10040	7740		10420	8020
	10620	10360		10060	7800		10800	8480
		9700		10780	9940		8760	8060
		9520		9880	8300		8580	6960
				9880	8720		9020
					9000		10180
							10380
Average	10076.7	10000		10244.4	8948		9674.55	8187.5
S.E.M.	309.598	141.27		219.843	272.962		232.349	451.979
t.test	0.80977			0.00200215			0.00565468
Two way ANOVA (p value)	> 0.9999			0.0041			0.001
	0.992392			12.6551			15.3707
