## Supplementary material for "Cell autonomous role of leucine-rich repeat kinase in protection of dopaminergic neuron survival": Figure4_SourceData1

### Sheet: MouseID
TH-Cleaved Caspase-3 (CC3)-IF staining		Re-genotyped at the time of experiment					GH, GI, GJ
GD165 paraffin block		Genotype	Sex	DOB	Age	Date of experiment	Code
A	LKLD736	F/F;F/F; DAT -	M	2018-03-25	23.8667	2020-03-10	GI
B	LKLD731	F/F;F/F; DAT +	F	2018-03-25	23.8667	2020-03-10
C	LKLD730	*F/F;F/F; DAT -	F	2018-03-25	23.8667	2020-03-10
D	LKLD847	F/F;F/F; DAT-	M	2018-06-13	24.4333	2020-06-15
E	LKLD839	F/F;F/F; DAT+	M	2018-06-04	24.7333	2020-06-15
F	LKLD855	F/F;F/F; DAT-	M	2018-06-13	24.4333	2020-06-15
G	LKLD837	F/F;F/F; DAT+	M	2018-06-04	24.7333	2020-06-15
GD202 paraffin block		Genotype	Sex	DOB	Age	Date of experiment	Code
A	LKLD877	F/F;-/-; DAT -	F	2018-07-05	24.2667	2020-07-02	GH
B	LKLD973	F/F;F/F; DAT -	F	2018-09-06	22.1667	2020-07-02
C	LKLD882	F/F;F/F; DAT +	F	2018-07-12	24.0333	2020-07-02
D	LKLD929	F/F;F/F; DAT-	F	2018-08-02	23.3333	2020-07-02
E	LKLD892	F/F;F/F; DAT+	M	2018-07-06	24.2333	2020-07-02
F	LKLD896	F/F;F/F; DAT-	M	2018-07-06	24.2333	2020-07-02
G	LKLD766	F/F;F/F; DAT+	F	2018-04-23	26.7	2020-07-02
GD203 paraffin block		Genotype	Sex	DOB	Age	Date of experiment	Code
A	LKLD888	F/F;F/F; DAT -	M	2018-07-12	24.5	2020-07-16	GJ
B	LKLD884	F/F;F/F; DAT+	M	2018-07-12	24.5	2020-07-16
C	LKLD926	F/F;F/F; DAT+	M	2018-08-02	23.8	2020-07-16
D	LKLD933	*F/F;F/F; DAT-	M	2018-08-02	23.8	2020-07-16
E	LKLD878	F/F;-/-; DAT +	M	2018-07-05	24.7333	2020-07-16
F	LKLD918	F/F;-/-; DAT +	F	2018-07-26	24.0333	2020-07-16
G	LKLD912	F/F;-/-; DAT -	M	2018-07-26	24.0333	2020-07-16

### Sheet: 24M
		no SNpc
															Total # of CC3 = Sum*10 (every 10th section sampled)	GD202 block						24M
GH	6	17	27	37	47	56	67	77	87	97				Sum	Total # of CC3	Mouse ID	Genotype	Sex	Age			Control	LRRK cDKO
A				0	1	3	0	2	3	2				11	110	LKLD877	F/F;-/-; DAT -	F	24.2667			F/F;F/F; DAT -	F/F;F/F; DAT +
B		0	3	2	1	2	2							10	100	LKLD973	F/F;F/F; DAT -	F	22.1667			100	240			Male
C		0	5	5	3	2	5	4						24	240	LKLD882	F/F;F/F; DAT +	F	24.0333			160	300			Female
D	0	4	3	1	3	2	1	2						16	160	LKLD929	F/F;F/F; DAT-	F	23.3333			150	340
E	5	4	5	9	4	3	0							30	300	LKLD892	F/F;F/F; DAT+	M	24.2333			150	370
F		0	2	4	3	1	2	2	1					15	150	LKLD896	F/F;F/F; DAT-	M	24.2333			160	410
G				2	4	10	6	4	3	5				34	340	LKLD766	F/F;F/F; DAT+	F	26.7			190	190
																						180	220
																GD165 block						160	510
GI	9	19	29	39	49	59	69	79	89	99	109	119		Sum	Total # of CC3	Mouse ID	Genotype	Sex	Age			160
A		1	3	1	2	3	2	1	2					15	150	LKLD736	F/F;F/F; DAT -	M	23.8667
B		0	5	7	5	8	4	2	6					37	370	LKLD731	F/F;F/F; DAT +	F	23.8667		Average	156.667	322.5
C			0	0	1	2	5	2	4	2				16	160	LKLD730	*F/F;F/F; DAT -	F	23.8667		s.e.m.	8.33333	37.9732
D		0	1	3	3	4	4	1	2	1				19	190	LKLD847	F/F;F/F; DAT-	M	24.4333		t-test	0.000411819
E					1	8	12	10	6	2	1	1		41	410	LKLD839	F/F;F/F; DAT+	M	24.7333
F				2	4	4	5	2	1	0	0			18	180	LKLD855	F/F;F/F; DAT-	M	24.4333
G						1	7	2	5	0	1	3		19	190	LKLD837	F/F;F/F; DAT+	M	24.7333
																GD203 block
GJ	4	15	24	34	45	54	64	75	84	94				Sum	Total # of CC3	Mouse ID	Genotype	Sex	Age
A			1	4	5	0	3	1	2					16	160	LKLD888	F/F;F/F; DAT -	M	24.5
B					0	6	9	3	4	0				22	220	LKLD884	F/F;F/F; DAT+	M	24.5
C	2	5	9	8	5	8	9	3	2					51	510	LKLD926	F/F;F/F; DAT+	M	23.8
D			1	4	4	0	3	4						16	160	LKLD933	*F/F;F/F; DAT -	M	23.8
E	4	7	12	6	4	6	5	0						44	440	LKLD878	F/F;-/-; DAT +	M	24.7333
F				1	7	6	5	6	3	4				32	320	LKLD918	F/F;-/-; DAT +	F	24.0333
G				0	4	3	1	2	2	3				15	150	LKLD912	F/F;-/-; DAT -	M	24.0333
