## Supplementary material for "Cell autonomous role of leucine-rich repeat kinase in protection of dopaminergic neuron survival": Figure8_SourceData1

### Sheet: 15M
			no SNpc																	15M
														Total # of Iba1 = Sum*10 (every 10th section sampled)	GD126 block					Control	LRRK cDKO
HX	9	18	28	38	49	59	68	79	89	99	109		Sum	Total # of Iba1+	Mouse ID	Genotype	Sex	Age		F/F;F/F; DAT -	F/F;F/F; DAT +
A			20	39	31	45	29	21	4				189	1890	LKLD1045	*F/F;F/F; DAT -	F	16.6667		1890	3000			Male
B		25	70	46	45	47	33	34					300	3000	LKLD1060	*F/F;F/F; DAT +	F	16.6667		1510	3190			Female
C			9	43	26	30	6	20	8	9			151	1510	LKLD1055	F/F;F/F; DAT -	F	15.7667		1990	2980
D	4	26	46	58	22	32	11						199	1990	LKLD1056	F/F;F/F; DAT -	F	15.7667		1860	2510
E				37	62	55	46	65	42	12			319	3190	LKLD1057	F/F;F/F; DAT +	F	15.7667		1640	2280
F					4	21	30	46	33	23	29		186	1860	LKLD1059	F/F;F/F; DAT -	F	15.7667		1530	1830
G				56	68	64	50	41	19				298	2980	LKLD1064	F/F;F/F; DAT +	M	15.7333			2790
																					1750
															GD125 block
HY	9	19	29	39	49	59	67	79	88	99			Sum	Total # of Iba1+	Mouse ID	Genotype	Sex	Age
A		4	34	66	49	35	30	33					251	2510	LKLD1047	F/F;F/F; DAT +	F	16.4667	Average	1736.67	2541.25
B	13	30	32	27	36	21	5						164	1640	LKLD1034	F/F;F/F; DAT -	M	17.0333
C		9	26	67	49	14	24	39					228	2280	LKLD1032	F/F;F/F; DAT +	M	17.0333
D				15	44	42	44	18	20				183	1830	LKLD1038	F/F;F/F; DAT +	M	17.0333
E					27	64	38	59	51	40			279	2790	LKLD1068	F/F;F/F; DAT +	M	15.1333
F					4	14	33	33	37	32			153	1530	LKLD1040	F/F;F/F; DAT -	F	16.6667
G						4	19	54	48	50			175	1750	LKLD1039	F/F;F/F; DAT +	F	16.6667

### Sheet: 20M
			no SNpc																20M
													Total # of Iba1 = Sum*10 (every 10th section sampled)	GD77 block					Control	LRRK cDKO
HV	2	14	22	32	42	52	63	72	82	92		Sum	Total # of Iba1+	Mouse ID	Genotype	Sex	Age		F/F;F/F; DAT -	F/F;F/F; DAT +
A		40	59	54	52	56	55	15				331	3310	LKLD758	F/F;F/F;DC+	M	20		2550	3310			Male
B		16	57	33	53	35	38	23				255	2550	LKLD755	F/F;F/F;DC-	M	20		2280	3880			Female
C					27	42	61	36	38	24		228	2280	LKLD756	F/F;F/F;DC-	M	20		2410	3530
D		27	73	72	82	62	58	14				388	3880	LKLD762	F/F;F/F;DC+	M	20		2650	3760
E		14	9	42	52	49	40	35				241	2410	LKLD763	F/F;F/F;DC-	M	20		2360	2960
F	21	67	60	79	57	46	23					353	3530	LKLD764	F/F;F/F;DC+	F	20		2120	3450
G				24	50	78	77	58	52	37		376	3760	LKLD774	F/F;F/F;DC+	M	20		2200	3310
H				29	63	47	57	34	35			265	2650	LKLD790	F/F;F/F;DC-	M	20		2810	3910
																			2320	3940
														GD149 block					2560	4340
HW	2	12	20	30	39	50	62	72	82	90		Sum	Total # of Iba1+	Mouse ID	Genotype	Sex	Age
A	24	45	39	40	44	26	18					236	2360	LKLD955	F/F;F/F;DAT -	M	19.1	Average	2426	3639
B			20	34	58	26	37	37				212	2120	LKLD931	F/F;F/F;DAT -	F	19.9333
C			10	48	56	41	43	22				220	2200	LKLD951	F/F;F/F;DAT -	M	19.1
D				33	47	51	51	56	32	11		281	2810	LKLD967	F/F;F/F;DAT -	F	19.1
E		17	58	61	81	43	36					296	2960	LKLD932	F/F;F/F;DAT +	F	19.9333
F		16	54	40	45	14	26	37				232	2320	LKLD927	F/F;F/F;DAT -	F	19.9333
G				26	46	63	55	66	59	30		345	3450	LKLD930	F/F;F/F;DAT +	F	19.9333
H				22	53	69	60	76	51			331	3310	LKLD956	F/F;F/F;DAT +	F	19.1
														GD148 block
HZ	39	49	59	67	79	89	99	109	119	129		Sum	Total # of Iba1+	Mouse ID	Genotype	Sex	Age
A		30	36		42		34	16				158	1580	LKLD799	F/F;F/F; DAT -	M	19.0667
B		13	42	43	35	45	36	19				233	2330	LKLD743	F/F;-/-;DAT -	F	20.3667
C				14	20	54	72	87	68	18		333	3330	LKLD724	F/F;-/-;DAT +	F	20.6
D		12	50	53	49	46	63	40				313	3130	LKLD780	F/F;-/-;DAT +	M	19.2
E		11	39	40	44	44	37	41				256	2560	LKLD895	F/F;F/F; DAT -	M	20.0333
F				23	55	69	69	70	71	34		391	3910	LKLD899	F/F;F/F; DAT +	M	20.0333
G				30	56	84	76	71	48	29		394	3940	LKLD897	F/F;F/F; DAT +	M	20.0333
H			19	36	63	90	65	75	44	42		434	4340	LKLD868	F/F;F/F; DAT +	M	20.9
		Torn off/excluded

### Sheet: 24M
			no SNpc
															Total # of Iba1 = Sum*10 (every 10th section sampled)	GD203							24M
GK	5	16	25	35	46	55	65	76	85	95				Sum	Total # of Iba1		Mouse ID	Genotype	Sex	Age			Control	LRRK cDKO
A				40	44	33	19	38	33					207	2070	A	LKLD888	F/F;F/F; DAT -	M	24.5			F/F;F/F; DAT -	F/F;F/F; DAT +
B					22	71	48	75	61	75				352	3520	B	LKLD884	F/F;F/F; DAT+	M	24.5			2070	3520			Male
C		29	61	65	77	86	59	60						437	4370	C	LKLD926	F/F;F/F; DAT+	M	23.8			2370	4370			Female
D			14	43	54	54	33	25	14					237	2370	D	LKLD933	*F/F;F/F; DAT-	M	23.8			2140	4370
E		39	70	75	46	48	34							312	3120	E	LKLD878	F/F;-/-; DAT +	M	24.7333			2070	4000
F				19	34	39	57	51	44	42				286	2860	F	LKLD918	F/F;-/-; DAT +	F	24.0333			2570	4170
G			9	8	36	68	53	49	62	45				330	3300	G	LKLD912	F/F;-/-; DAT -	M	24.0333			2920	4030
																							3700	4300
																GD202							2700	3950
GL	5	16	25	35	46	55	65	76	85	95				Sum	Total # of Iba1		Mouse ID	Genotype	Sex	Age			3220
A					35	44	38	79	42	45				283	2830	A	LKLD877	F/F;-/-; DAT -	F	24.2667
B		3	41	39	48	50	26	7						214	2140	B	LKLD973	F/F;F/F; DAT -	F	22.1667		Average	2640	4088.75
C		15	54	69	81	74	89	39	16					437	4370	C	LKLD882	F/F;F/F; DAT +	F	24.0333		s.e.m.	187.068	100.311
D	21	30	42	47	20	32	15							207	2070	D	LKLD929	F/F;F/F; DAT-	F	23.3333
E	37	73	78	74	60	39	39							400	4000	E	LKLD892	F/F;F/F; DAT+	M	24.2333		t.test	8.7871e-06
F		9	27	56	45	53	44	23						257	2570	F	LKLD896	F/F;F/F; DAT-	M	24.2333
G				17	63	89	60	77	82	29				417	4170	G	LKLD766	F/F;F/F; DAT+	F	26.7
																GD165
GM	7	16	27	37	47	57	66	77	87	96	107	117		Sum	Total # of Iba1		Mouse ID	Genotype	Sex	Age
A		5	25	65	53	49	77	18						292	2920	A	LKLD736	F/F;F/F; DAT -	M	23.8667
B		39	64	87	67	49	67	30						403	4030	B	LKLD731	F/F;F/F; DAT +	F	23.8667
C			9	53	80	60	50	51	42	25				370	3700	C	LKLD730	*F/F;F/F; DAT -	F	23.8667
D		6	40	60	58	43	47	16						270	2700	D	LKLD847	F/F;F/F; DAT-	M	24.4333
E					22	85	73	63	93	60	34			430	4300	E	LKLD839	F/F;F/F; DAT+	M	24.7333
F				25	49	55	67	32	68	26				322	3220	F	LKLD855	F/F;F/F; DAT-	M	24.4333
G						17	58	66	75	74	60	45		395	3950	G	LKLD837	F/F;F/F; DAT+	M	24.7333

### Sheet: Total
	15M			20M			24M
	Control	cDKO		control	cDKO		Control	cDKO
	1890	3000		2550	3310		2070	3520			Male
	1510	3190		2280	3880		2370	4370			Female
	1990	2980		2410	3530		2140	4370
	1860	2510		2650	3760		2070	4000
	1640	2280		2360	2960		2570	4170
	1530	1830		2120	3450		2920	4030
		2790		2200	3310		3700	4300
		1750		2810	3910		2700	3950
				2320	3940		3220
				2560	4340
Average	1736.67	2541.25		2426	3639		2640	4088.75
S.E.M.	82.9324	193.044		67.7282	127.073		187.068	100.311
t.test	0.00519272			1.16585e-07			8.7871e-06
Two way ANOVA (p value)	0.0017			< 0.0001			< 0.0001
