## Supplementary material for "Cell autonomous role of leucine-rich repeat kinase in protection of dopaminergic neuron survival": Figure9_SourceData1

### Sheet: Figure9-A.B.C
															Fell off the beam				Stalled on the top of pole more than 120 s					Statistical outliers using ROUT method			Male
																											Female
	Code	X	F1/F1; F2/F2			Beam Walk Test on																				Beam Walk test
		O	F1/F1; F2/F2; DAT-Cre			# of hindlimbs errors				Time to traverse (sec)				Mean				Pole test								Error (20mm)			Error (10mm)			Time (20mm)			Time (10mm)
10M						20mm		10mm		20mm		10mm		20 mm	10 mm	20 mm	10 mm	Test 1		Test 2		Mean				Control	cDKO		Control	cDKO		Control	cDKO		Control	cDKO
Code	Mouse ID	Sex	Genotype	Age (Mo)	Body weight (g)	Test 1	Test 2	Test 1	Test 2	Test 1	Test 2	Test 1	Test 2	Error	Error	Time (s)	Time (s)	Turn (s)	Descend (s)	Turn (s)	Descend (s)	Turn (s)	Descend (s)			1.5	2		1.5	5.5		4.435	4.955		4.375	7.655
x15	LKLD1291	F	F1/F1; F2/F2	10	26.2	2	1	2	1	5	3.87	4	4.75	1.5	1.5	4.435	4.375	0.83	4.2	0.58	4.48	0.705	4.34			1	1		2	5.5		9.05	7.215		6.94	8.125
o8	LKLD1240	F	F1/F1; F2/F2; DAT-Cre	10	28.1	3	1	6	5	5.16	4.75	7.28	8.03	2	5.5	4.955	7.655	0.55	4.26	0.62	4.65	0.585	4.455			1.5	1.5		2	3		5.72	4.765		6.3	6.03
o4	LKLD1273	F	F1/F1; F2/F2; DAT-Cre	10	23.2	0	2	7	4	6.25	8.18	9.78	6.47	1	5.5	7.215	8.125	1.2	3.8	1.93	4.73	1.565	4.265			0.5	1		2	1.5		5.46	3.86		4.355	9.765
o3	LKLD1275	F	F1/F1; F2/F2; DAT-Cre	10	23.7	2	1	3	3	4.91	4.62	6.09	5.97	1.5	3	4.765	6.03	2.52	5.78	1.4	4.51	1.96	5.145			0.5	0.5		3	5.5		5.03	4.64		5.16	9.33
x2	LKLD1274	F	F1/F1; F2/F2	10	31.6	1	1	3	1	8.75	9.35		6.94	1	2	9.05	6.94	0.93	5.25	0.99	5.7	0.96	5.475			1	2.5		3.5	6		4.565	5.945		7.86	8.45
x1	LKLD1276	F	F1/F1; F2/F2	10	22.6	1	2			4.78	6.66	4.62	17.26	1.5		5.72		0.39	4.36	0.69	3.71	0.54	4.035			2.5	1		1	2.5		9.11	3.725		5.435	4.71
x3	LKLD1271	M	F1/F1; F2/F2	10	30	0	1	2	2	4.63	6.29	7.25	5.35	0.5	2	5.46	6.3	1.24	4.19	0.77	4.1	1.005	4.145			0	0		2.5	4		4.03	4.52		7.045	6.14
o2	LKLD1270	M	F1/F1; F2/F2; DAT-Cre	10	31.5	2	0	1	2	4.09	3.63	5.81	13.72	1	1.5	3.86	9.765	0.74	6.17	0.99	7.17	0.865	6.67			1	1		0.5	7.5		5.83	4.11		7.3	7.47
o1	LKLD1272	M	F1/F1; F2/F2; DAT-Cre	10	26.5	0	1	5	6	3.71	5.57	10.47	8.19	0.5	5.5	4.64	9.33	3.17	5.36	1.05	4.51	2.11	4.935			0	3		3.5	7.5		6.075	5.565		5.205	8.86
o10	LKLD1238	F	F1/F1; F2/F2; DAT-Cre	10	31.4	4	1	5	7	6.53	5.36	7.93	8.97	2.5	6	5.945	8.45	0.79	5.38	1.55	4.13	1.17	4.755			1	1		3	2		3.355	6.86		9.09	7.2
o9	LKLD1239	F	F1/F1; F2/F2; DAT-Cre	10	27	2	0	3	2	4.01	3.44	4.39	5.03	1	2.5	3.725	4.71	0.68	4.07	0.53	4.88	0.605	4.475			1.5	0.5		0	3.5		5.75	6.375		4.375	6.015
o7	LKLD1241	F	F1/F1; F2/F2; DAT-Cre	10	25.4	0	0	5	3	4.93	4.11	5.35	6.93	0	4	4.52	6.14	1.55	4.39	0.61	4.73	1.08	4.56			0.5	2		3	8		4.51	5.23		6.785	8.855
x6	LKLD1245	M	F1/F1; F2/F2	10	30.7	1	0	3	1	6.16	3.9	4.56	4.15	0.5	2	5.03	4.355	1.3	5.61	0.83	3.98	1.065	4.795			2	1.5		1.5	3		5.47	8.825		4	7.11
x7	LKLD1243	M	F1/F1; F2/F2	10	30.8	0	2	4	2	4	5.13	5.54	4.78	1	3	4.565	5.16	1.83	4.2	0.49	3.83	1.16	4.015			1	2		1.5	2.5		2.5	5		3.5	6.52
x5	LKLD1246	M	F1/F1; F2/F2	10	28.6	2	3	3	4	9.69	8.53	7.79	7.93	2.5	3.5	9.11	7.86	0.77	4.78	0.86	5.07	0.815	4.925			1	1.5		1	4.5		3	3		4.5	5.5
x4	LKLD1253	M	F1/F1; F2/F2	10	30.8	0	0	2	0	3.5	4.56	6.43	4.44	0	1	4.03	5.435	2.2	4.83	1.58	4.42	1.89	4.625			0	1.5			2.5		3.5	5			9
x12	LKLD1233	M	F1/F1; F2/F2	10	39.2	1	1	3	2	7.38	4.28	7.29	6.8	1	2.5	5.83	7.045	3.49	10.23	2.52	8.44	3.005	9.335				1			2			3			6
o12	LKLD1235	M	F1/F1; F2/F2; DAT-Cre	10	32	2	0	10	5	4.72	3.5	8.31	6.63	1	7.5	4.11	7.47	3.74		1.71	4.04	2.725	4.04				1			2			4			4.5
o11	LKLD1237	M	F1/F1; F2/F2; DAT-Cre	10	35.5	1	5	6	9	4.66	6.47	7.13	10.59	3	7.5	5.565	8.86	2.55	4.63	1.27	4.3	1.91	4.465				3.5			9.5			6.5			8
x11	LKLD1236	M	F1/F1; F2/F2	10	30.2	0	0	1	0	6.22	5.93	7.25	7.35	0	0.5	6.075	7.3	0.81	5.24	1.3	5.08	1.055	5.16
o13	LKLD1234	M	F1/F1; F2/F2; DAT-Cre	10	39.7	1	1	2	2	8.52	5.2	7.47	6.93	1	2	6.86	7.2	2.74		2.05	4.1	2.395	4.1			0.970588	1.45		1.96875	4.4		5.14059	5.1545		5.76406	7.26175
o15	LKLD1201	M	F1/F1; F2/F2; DAT-Cre	10	27.6	1	0	4	3	7.59	5.16	6.09	5.94	0.5	3.5	6.375	6.015	1.64	7.86	1.05	5.17	1.345	6.515
o14	LKLD1202	M	F1/F1; F2/F2; DAT-Cre	10	25.9	2	2	7	9	5.77	4.69	9.12	8.59	2	8	5.23	8.855	2.05	4.7	1.64	4.36	1.845	4.53			t-test	0.0733217		t-test	0.000543416		t-test	0.979646		t-test	0.00752696
x13	LKLD1204	M	F1/F1; F2/F2	10	29.5	1	1	4	3	3.34	3.37	5.16	5.25	1	3.5	3.355	5.205	1.83	6.2	1.49	4.14	1.66	5.17
x14	LKLD1203	M	F1/F1; F2/F2	10	33.9	2	1	3		7.07	4.43	9.09		1.5	3	5.75	9.09	2.52	4.01	2.02	3.45	2.27	3.73
o5	LKLD1252	M	F1/F1; F2/F2; DAT-Cre	10	33.3	2	1	4	2	9.77	7.88	7.31	6.91	1.5	3	8.825	7.11	2.02	7.32	1.24	7.29	1.63	7.305
x10	LKLD1249	M	F1/F1; F2/F2	10	27.6	1	0	0	0	5.14	3.88	4.75	4	0.5	0	4.51	4.375	1.68	4.48	0.8	4.52	1.24	4.5			Pole test
o6	LKLD1248	M	F1/F1; F2/F2; DAT-Cre	10	43.8	2	2	1	4	4.81	5.19	6.59	6.45	2	2.5	5	6.52	1.34	4.32	0.98	3.39	1.16	3.855			Turn			Descend			Body weight
x8	LKLD1251	M	F1/F1; F2/F2	10	39	2	2	3	3	5.28	5.66	6.6	6.97	2	3	5.47	6.785	1.2	5.01	1.36	4.39	1.28	4.7			Control	cDKO		Control	cDKO		Control	cDKO
x9	LKLD1250	M	F1/F1; F2/F2	10	48.5													1.7	5.67	1.4	5.32	1.55	5.495			0.705	0.585		4.34	4.455		26.2	28.1
																										0.96	1.565		5.475	4.265		31.6	23.2
																										0.54	1.96		4.035	5.145		22.6	23.7
																										1.005	0.865		4.145	6.67		30	31.5
																										1.065	2.11		4.795	4.935		30.7	26.5
																										1.16	1.17		4.015	4.755		30.8	31.4
																										0.815	0.605		4.925	4.475		28.6	27
						Beam Walk Test on																				1.89	1.08		4.625	4.56		30.8	25.4
						# of hindlimbs errors				Time to traverse (sec)				Mean				Pole test								1.055	2.725		5.16	4.04		39.2	32
LRRK cDKO ~10 months old						20mm		10mm		20mm		10mm		20 mm	10 mm	20 mm	10 mm	Test 1		Test 2		Mean				1.66	1.91		5.17	4.465		30.2	35.5
Code	Mouse ID	Sex	Genotype	Age (Mo)	Body weight (g)	Test 1	Test 2	Test 1	Test 2	Test 1	Test 2	Test 1	Test 2	Error	Error	Time (s)	Time (s)	Turn (s)	Descend (s)	Turn (s)	Descend (s)	Turn (s)	Descend (s)			2.27	2.395		3.73	4.1		29.5	39.7
E1	LKLD1432	f	F1/F1; F2/F2; DAT-Cre	11.7	41	2	1	6	3	3	3	6	5	1.5	4.5	3	5.5	7	5	29	5	18	5			1.24	1.345		4.5	6.515		33.9	27.6
E2	LKLD1429	f	F1/F1; F2/F2	11.7	30	1	1	1	2	3	2	4	4	1	1.5	2.5	4	1	6	1	5	1	5.5			1.28	1.845		4.7	4.53		27.6	25.9
E3	LKLD1430	f	F1/F1; F2/F2	11.7	25	1	1	1	2	3	3	3	4	1	1.5	3	3.5	2	6	1	5	1.5	5.5			1.55	1.63		5.495	3.855		39	33.3
E4	LKLD1433	m	F1/F1; F2/F2; DAT-Cre	11.7	30	0	3	2	3	5	5	9	9	1.5	2.5	5	9	2	5	2	5	2	5			1	1.16		5.5	5		48.5	43.8
E5	LKLD1431	f	F1/F1; F2/F2	11.7	42	0	0	2	0	3	4	5	4	0	1	3.5	4.5	1	5	1	4	1	4.5			1.5	2		5.5	5		30	41
E6	LKLD1441	f	F1/F1; F2/F2; DAT-Cre	10.3	29	2	0	4	0	3	3	8	4	1	2	3	6	1	4	1	4	1	4			1	1		4.5	4		25	30
E7	LKLD1444	m	F1/F1; F2/F2; DAT-Cre	8.9	37	1	1	3	1	5	3	6	3	1	2	4	4.5	1	4	2	7	1.5	5.5				1.5			5.5		42	29
E8	LKLD 1438	f	F1/F1; F2/F2; DAT-Cre	11.7	30	3	4	9	10	5	8	8	8	3.5	9.5	6.5	8	1	3	1	3	1	3				1			3			37
																																	30
																										1.21735	1.49737		4.74176	4.69816
																																32.0111	31.08
																										t-test	0.121886		t-test	0.861951
																																t-test	0.640988

### Sheet: Figure9-D.E.F
								Statistical outliers using ROUT method											Fell off the beam			Stalled on the top of pole more than 120 s
									Beam Walk Test on
									# of hindlimbs errors				Time to traverse (sec)				Mean				Pole test
22M									20mm		10mm		20mm		10mm		20 mm	10 mm	20 mm	10 mm	Test 1		Test 2		Mean
Code	Mouse ID	Sex	Genotype	DOB	Experiment date	Age (Day)	Age (Mo)	Body weight (g)	Test 1	Test 2	Test 1	Test 2	Test 1	Test 2	Test 1	Test 2	Error	Error	Time (s)	Time (s)	Turn (s)	Descend (s)	Turn (s)	Descend (s)	Turn (s)	Descend (s)
D1	LKLD1286	m	F1/F1; F2/F2; DAT-Cre	2020-05-26	2022-03-26	669	21.9921	38	13	7			10	9			10		9.5		2	6	1	4	1.5	5
D2	LKLD1287	m	F1/F1; F2/F2; DAT-Cre	2020-05-26	2022-03-26	669	21.9921	33	1	1	9	6	5	4	14	10	1	7.5	4.5	12	5	7	1	7	3	7
D3	LKLD1289	m	F1/F1; F2/F2	2020-05-26	2022-03-26	669	21.9921	37	13	11		14	9	8		14	12		8.5		2	6	2	2	2	4
D4	LKLD1293	f	F1/F1; F2/F2	2020-06-07	2022-03-26	657	21.5976	50	17	8			14	10			12.5		12		2	7	3	6	2.5	6.5
D5	LKLD1294	f	F1/F1; F2/F2	2020-06-07	2022-03-26	657	21.5976	41	1	2			4	5			1.5		4.5		1	11	1	8	1	9.5
D6	LKLD1290	f	F1/F1; F2/F2; DAT-Cre	2020-05-26	2022-03-26	669	21.9921	29	9	4	30	22	12	5	29	30	6.5	26	8.5	29.5	10	5	4	6	7	5.5
D7	LKLD1292	f	F1/F1; F2/F2; DAT-Cre	2020-05-26	2022-03-26	669	21.9921	32	4	0	4	2	4	4	12	8	2	3	4	10	2	7	2	4	2	5.5
D8	LKLD1295	f	F1/F1; F2/F2	2020-06-07	2022-03-26	657	21.5976	44	2	1	3	5	5	5	11	8	1.5	4	5	9.5	1	7	1	6	1	6.5
D9	LKLD1309	f	F1/F1; F2/F2; DAT-Cre	2020-07-04	2022-03-26	630	20.7101	43	3	2	18	14	6	5	16	13	2.5	16	5.5	14.5	1	5	2	5	1.5	5
D10	LKLD1296	f	F1/F1; F2/F2	2020-06-07	2022-03-26	657	21.5976	70													2
D11	LKLD1298	m	F1/F1; F2/F2	2020-06-07	2022-03-26	657	21.5976	44	9	5	19	22	17	12	25	20	7	20.5	14.5	22.5	4	13	2	6	3	9.5
D12	LKLD1300	m	F1/F1; F2/F2; DAT-Cre	2020-06-07	2022-03-26	657	21.5976	33	4	4	24	2	6	5	17	14	4	13	5.5	15.5	1	3	1	4	1	3.5
D13	LKLD1301	m	F1/F1; F2/F2	2020-06-07	2022-03-26	657	21.5976	40	2	2	12	7	4	6	15	11	2	9.5	5	13	1	5	1	4	1	4.5
D14	LKLD1302	m	F1/F1; F2/F2	2020-06-07	2022-03-26	657	21.5976	38	1	1	20	22	17	18	17	23	1	21	17.5	20	2	6	1	5	1.5	5.5
D15	LKLD1299	m	F1/F1; F2/F2	2020-06-07	2022-03-26	657	21.5976	38	2	0	10	0	9	6	17	9	1	5	7.5	13	2	6	1	4	1.5	5
D16	LKLD1303	f	F1/F1; F2/F2; DAT-Cre	2020-06-07	2022-03-26	657	21.5976	37	4	3			7	6			3.5		6.5		1	6	3	5	2	5.5
D17	LKLD1306	f	F1/F1; F2/F2	2020-06-07	2022-03-26	657	21.5976	24	5	4	12	12	4	4	17	11	4.5	12	4	14	2	11	2	6	2	8.5
D18	LKLD1285	m	F1/F1; F2/F2; DAT-Cre	2020-05-26	2022-03-26	669	21.9921	33	4	2	18	16	7	7	17	14	3	17	7	15.5	2	6	2	5	2	5.5
										Male
										Female
									Beam Walk test												Pole test
									Error (20mm)			Error (10mm)			Time (20mm)			Time (10mm)			Turn			Descend			Body weight
									Control	cDKO		Control	cDKO		Control	cDKO		Control	cDKO		Control	cDKO		Control	cDKO		Control	cDKO
									12	10		4	7.5		8.5	9.5		9.5	12		2	1.5		4	5		37	38
									12.5	1		20.5	26		12	4.5		22.5	29.5		2.5	3		6.5	7		50	33
									1.5	6.5		9.5	3		4.5	8.5		13	10		1	7		9.5	5.5		41	29
									1.5	2		21	16		5	4		20	14.5		1	2		6.5	5.5		44	32
									7	2.5		5	13		14.5	5.5		13	15.5		3	1.5		9.5	5		44	43
									2	4		12	17		5	5.5		14	15.5		1	3.5		4.5	4		40	33
									1	3.5					17.5	6.5					1.5	2		5.5	5.5		38	37
									1	3		12	13.75		7.5	7		15.3333	16.1667		1.5	2		5	5.5		38	33
									4.5						4						2			8.5			24
												t-test	0.702216					t-test	0.813909
									4.77778	4.0625					8.72222	6.375					1.72222	2.8125		6.61111	5.375		39.5556	34.75
									t-test	0.714166					t-test	0.222338					t-test	0.118404		t-test	0.141336		t-test	0.119354
